# Cell-free expression with a quartz crystal microbalance enables rapid, dynamic, and label-free characterization of membrane-interacting proteins

**DOI:** 10.1101/2024.01.14.575553

**Authors:** Aset Khakimzhan, Ziane Izri, Seth Thompson, Oleg Dmytrenko, Patrick Fischer, Chase Beisel, Vincent Noireaux

## Abstract

Integral and interacting membrane proteins (IIMPs) constitute a vast family of biomolecules that perform essential functions in all forms of life. However, characterizing their interactions with lipid bilayers remains limited due to challenges in purifying and reconstituting IIMPs *in vitro* or labeling IIMPs without disrupting their function *in vivo*. Here, we report TXTL-QCMD to dynamically characterize interactions between diverse IIMPs and membranes without protein purification or labeling. As part of TXTL-QCMD, IIMPs are synthesized using cell-free transcription-translation (TXTL), and their interactions with supported lipid bilayers are measured using a quartz crystal microbalance with dissipation (QCMD). TXTL-QCMD reconstitutes known IIMP-membrane dependencies, including specific association with prokaryotic or eukaryotic membranes or oscillating interactions by the *E. coli* Min system. Applying TXTL-QCMD to the recently discovered Zorya anti-phage system unamenable to labeling, we discovered that ZorA and ZorB integrate together within the lipids found at the poles of bacteria while ZorE diffuses freely on the non-pole membrane. These efforts establish the potential of TXTL-QCMD to broadly characterize the large diversity of IIMPs.
