## Supplementary File Table S2 for "Cell-free expression with a quartz crystal microbalance enables rapid, dynamic, and label-free characterization of membrane-interacting proteins"

### Sheet: Plasmids and Linear DNA
Tab 1. List of plasmids and linear DNA used in this study
DNA Name	Plasmid or Linear	ID	Full Sequence	Promoter Sequence	Gene Sequence
P70a-deGFP (Plasmid)	Plasmid	No ID	GCACCATCAGCCAGAAAACCGAATTTTGCTGGGTGGGCTAACGATATCCGCCTGATGCGTGAACGTGACGGACGTAACCACCGCGACATGTGTGTGCTGTTCCGCTGGGCATGCTGAGCTAACACCGTGCGTGTTGACAATTTTACCTCTGGCGGTGATAATGGTTGCAGCTAGCAATAATTTTGTTTAACTTTAAGAAGGAGATATACCATGGAGCTTTTCACTGGCGTTGTTCCCATCCTGGTCGAGCTGGACGGCGACGTAAACGGCCACAAGTTCAGCGTGTCCGGCGAGGGCGAGGGCGATGCCACCTACGGCAAGCTGACCCTGAAGTTCATCTGCACCACCGGCAAGCTGCCCGTGCCCTGGCCCACCCTCGTGACCACCCTGACCTACGGC…	TGAGCTAACACCGTGCGTGTTGACAATTTTACCTCTGGCGGTGATAATGGTTGCA	ATGGAGCTTTTCACTGGCGTTGTTCCCATCCTGGTCGAGCTGGACGGCGACGTAAACGGCCACAAGTTCAGCGTGTCCGGCGAGGGCGAGGGCGATGCCACCTACGGCAAGCTGACCCTGAAGTTCATCTGCACCACCGGCAAGCTGCCCGTGCCCTGGCCCACCCTCGTGACCACCCTGACCTACGGCGTGCAGTGCTTCAGCCGCTACCCCGACCACATGAAGCAGCACGACTTCTTCAAGTCCGCCATGCCCGAAGGCTACGTCCAGGAGCGCACCATCTTCTTCAAGGACGACGGCAACTACAAGACCCGCGCCGAGGTGAAGTTCGAGGGCGACACCCTGGTGAACCGCATCGAGCTGAAGGGCATCGACTTCAAGGAGGACGGCAACATCCTG…
P70a-T7RNAp (Plasmid)	Plasmid	No ID	CTCGAGGAATTCGACTCAATTAGTTCAGTCAGTTTCAGGATATTAGTCATCTCTACATTGATTATGAGTATTCAGAAATTCCTTAAATATTCTGACAAATGCTCTTTCCCTAAACTCCCCCCATAAAAAAACCCGCCGAAGCGGGTTTTTACGTTATTTGCGGATTAACGATTACTCGTTATCAGAACCGCCCAGACCTGCGTTCAGCAGTTCTGCCAGGCTGGCAGATGCGTCTTCCGAATTGATCCGTCGACCAAAGCCCGCCGAAAGGCGGGCTTTTCTGTGCCGGCATGATAAGCTGTCAAACATGAGAATTACAACTTATATCGTATGGGGCTGACTTCAGGTGCTACATTTGAAGAGATAAATTGCACTGAAATCTAGAAATATTTTATCTGA…	TGAGCTAACACCGTGCGTGTTGACAATTTTACCTCTGGCGGTGATAATGGTTGCA	ATGAACACGATTAACATCGCTAAGAACGACTTCTCTGACATCGAACTGGCTGCTATCCCGTTCAACACTCTGGCTGACCATTACGGTGAGCGTTTAGCTCGCGAACAGTTGGCCCTTGAGCATGAGTCTTACGAGATGGGTGAAGCACGCTTCCGCAAGATGTTTGAGCGTCAACTTAAAGCTGGTGAGGTTGCGGATAACGCTGCCGCCAAGCCTCTCATCACTACCCTACTCCCTAAGATGATTGCACGCATCAACGACTGGTTTGAGGAAGTGAAAGCTAAGCGCGGCAAGCGCCCGACAGCCTTCCAGTTCCTGCAAGAAATCAAGCCGGAAGCCGTAGCGTACATCACCATTAAGACCACTCTGGCTTGCCTAACCAGTGCTGACAATACAACC…
T7p14-deGFP (Plasmid)	Plasmid	No ID	taatacgactcactatagggagaccacaacggtttccctctagaaataattttgtttaactttaagaaggagatataCCATGGAGCTTTTCACTGGCGTTGTTCCCATCCTGGTCGAGCTGGACGGCGACGTAAACGGCCACAAGTTCAGCGTGTCCGGCGAGGGCGAGGGCGATGCCACCTACGGCAAGCTGACCCTGAAGTTCATCTGCACCACCGGCAAGCTGCCCGTGCCCTGGCCCACCCTCGTGACCACCCTGACCTACGGCGTGCAGTGCTTCAGCCGCTACCCCGACCACATGAAGCAGCACGACTTCTTCAAGTCCGCCATGCCCGAAGGCTACGTCCAGGAGCGCACCATCTTCTTCAAGGACGACGGCAACTACAAGACCCGCGCCGA…	taatacgactcactataggg	ATGGAGCTTTTCACTGGCGTTGTTCCCATCCTGGTCGAGCTGGACGGCGACGTAAACGGCCACAAGTTCAGCGTGTCCGGCGAGGGCGAGGGCGATGCCACCTACGGCAAGCTGACCCTGAAGTTCATCTGCACCACCGGCAAGCTGCCCGTGCCCTGGCCCACCCTCGTGACCACCCTGACCTACGGCGTGCAGTGCTTCAGCCGCTACCCCGACCACATGAAGCAGCACGACTTCTTCAAGTCCGCCATGCCCGAAGGCTACGTCCAGGAGCGCACCATCTTCTTCAAGGACGACGGCAACTACAAGACCCGCGCCGAGGTGAAGTTCGAGGGCGACACCCTGGTGAACCGCATCGAGCTGAAGGGCATCGACTTCAAGGAGGACGGCAACATCCTG…
T7p14-MscL (Plasmid)	Plasmid	No ID	atgagcattattaaagaatttcgcgaatttgcgatgcgcgggaacgtggtggatttggcggtgGGTgtcattatcggtgcggcattcgggaagattgtctcttcactggttgccgatatcatcatgcctcctctgggcttattaattggcgggatcgattttaaacagtttgctgtcacgctacgcgatgcgcagggggatatccctgctgttgtgatgcattacggtgtcttcattcaaaacgtctttgattttctgattgtggcctttgccatctttatggcgattaagctaatcaacaaactgaatcggaaaaaagaagaaccagcagccgcacctgcaccaactaaagaagaagtattactgacagaaattcgtgatttgctgaaagagcagaat…	taatacgactcactataggg	atgagcattattaaagaatttcgcgaatttgcgatgcgcgggaacgtggtggatttggcggtgGGTgtcattatcggtgcggcattcgggaagattgtctcttcactggttgccgatatcatcatgcctcctctgggcttattaattggcgggatcgattttaaacagtttgctgtcacgctacgcgatgcgcagggggatatccctgctgttgtgatgcattacggtgtcttcattcaaaacgtctttgattttctgattgtggcctttgccatctttatggcgattaagctaatcaacaaactgaatcggaaaaaagaagaaccagcagccgcacctgcaccaactaaagaagaagtattactgacagaaattcgtgatttgctgaaagagcagaat…
T7p14-aHL-eGFP (Plasmid)	Plasmid	No ID	taatacgactcactatagggagaccacaacggtttccctctagaaataattttgtttaactttaagaaggagatataccatggcagattctgatattaatattaaaaccggtactacagatattggaagcaatactacagtaaaaacaggtgatttagtcacttatgataaagaaaatggcatgcacaaaaaagtattttatagttttatcgatgataaaaatcacaataaaaaactgctagttattagaacgaaaggtaccattgctggtcaatatagagtttatagcgaagaaggtgctaacaaaagtggtttagcctggccttcagcctttaaggtacagttgcaactacctgataatgaagtagctcaaatatctgattactatccaagaaattc…	taatacgactcactataggg	atggcagattctgatattaatattaaaaccggtactacagatattggaagcaatactacagtaaaaacaggtgatttagtcacttatgataaagaaaatggcatgcacaaaaaagtattttatagttttatcgatgataaaaatcacaataaaaaactgctagttattagaacgaaaggtaccattgctggtcaatatagagtttatagcgaagaaggtgctaacaaaagtggtttagcctggccttcagcctttaaggtacagttgcaactacctgataatgaagtagctcaaatatctgattactatccaagaaattcgattgatacaaaagagtatatgagtactttaacttatggattcaacggtaatgttactggtgatgatacaggaaaaatt…
P70a-eGFP-LactC2 (Plasmid)	Plasmid	No ID	AATAATTTTGTTTAACTTTAAGAAGGAGATATACCATGGAGCTTTTCACTGGCGTTGTTCCCATCCTGGTCGAGCTGGACGGCGACGTAAACGGCCACAAGTTCAGCGTGTCCGGCGAGGGCGAGGGCGATGCCACCTACGGCAAGCTGACCCTGAAGTTCATCTGCACCACCGGCAAGCTGCCCGTGCCCTGGCCCACCCTCGTGACCACCCTGACCTACGGCGTGCAGTGCTTCAGCCGCTACCCCGACCACATGAAGCAGCACGACTTCTTCAAGTCCGCCATGCCCGAAGGCTACGTCCAGGAGCGCACCATCTTCTTCAAGGACGACGGCAACTACAAGACCCGCGCCGAGGTGAAGTTCGAGGGCGACACCCTGGTGAACCGCATCGAGCTGA…	TGAGCTAACACCGTGCGTGTTGACAATTTTACCTCTGGCGGTGATAATGGTTGCA	ATGGAGCTTTTCACTGGCGTTGTTCCCATCCTGGTCGAGCTGGACGGCGACGTAAACGGCCACAAGTTCAGCGTGTCCGGCGAGGGCGAGGGCGATGCCACCTACGGCAAGCTGACCCTGAAGTTCATCTGCACCACCGGCAAGCTGCCCGTGCCCTGGCCCACCCTCGTGACCACCCTGACCTACGGCGTGCAGTGCTTCAGCCGCTACCCCGACCACATGAAGCAGCACGACTTCTTCAAGTCCGCCATGCCCGAAGGCTACGTCCAGGAGCGCACCATCTTCTTCAAGGACGACGGCAACTACAAGACCCGCGCCGAGGTGAAGTTCGAGGGCGACACCCTGGTGAACCGCATCGAGCTGAAGGGCATCGACTTCAAGGAGGACGGCAACATCCTG…
P70a-MinD	Linear	No ID	GTTCCGCTGGGCATGCTGAGCTAACACCGTGCGTGTTGACAATTTTACCTCTGGCGGTGATAATGGTTGCAGCTAGCAATAATTTTGTTTAACTTTAAGAAGGAGAGGTACCAATGatgGCACGCATTATTGTTGTTACTTCGGGCAAAGGGGGTGTTGGTAAGACAACCTCCAGCGCGGCCATCGCCACTGGTTTGGCCCAGAAGGGAAAGAAAACTGTCGTGATAGATTTTGATATCGGCCTGCGTAATCTCGACCTGATTATGGGTTGTGAACGCCGGGTCGTTTACGATTTCGTCAACGTCATTCAGGGCGATGCAACGCTAAATCAGGCGTTAATTAAAGATAAGCGTACTGAAAATCTCTATATTCTGCCGGCATCGCAAACACGCGATAAAG…	TGAGCTAACACCGTGCGTGTTGACAATTTTACCTCTGGCGGTGATAATGGTTGCA	atgGCACGCATTATTGTTGTTACTTCGGGCAAAGGGGGTGTTGGTAAGACAACCTCCAGCGCGGCCATCGCCACTGGTTTGGCCCAGAAGGGAAAGAAAACTGTCGTGATAGATTTTGATATCGGCCTGCGTAATCTCGACCTGATTATGGGTTGTGAACGCCGGGTCGTTTACGATTTCGTCAACGTCATTCAGGGCGATGCAACGCTAAATCAGGCGTTAATTAAAGATAAGCGTACTGAAAATCTCTATATTCTGCCGGCATCGCAAACACGCGATAAAGATGCCCTCACCCGTGAAGGGGTCGCCAAAGTTCTTGATGATCTGAAAGCGATGGATTTTGAATTTATCGTTTGTGACTCCCCGGCAGGGATTGAAACCGGTGCGTTAATGGCACTC…
P70a-MinE	Linear	No ID	GTTCCGCTGGGCATGCTGAGCTAACACCGTGCGTGTTGACAATTTTACCTCTGGCGGTGATAATGGTTGCAGCTAGCAATAATTTTGTTTAACTTTAAGAAGGAGAGGTACCAATGatgGCATTACTCGATTTCTTTCTCTCGCGGAAGAAAAACACAGCCAACATTGCAAAAGAACGGCTGCAGATTATTGTTGCTGAACGCCGTCGCAGCGATGCAGAACCGCATTATCTGCCGCAGTTGCGTAAAGATATTCTTGAGGTCATTTGTAAATACGTACAAATTGATCCTGAGATGGTAACCGTACAGCTTGAGCAAAAAGATGGCGATATTTCTATTCTTGAGCTGAACGTGACCTTACCGGAAGCAGAAGAGCTGAAAtaaCTCGAGCAAAGCCCGC…	TGAGCTAACACCGTGCGTGTTGACAATTTTACCTCTGGCGGTGATAATGGTTGCA	atgGCATTACTCGATTTCTTTCTCTCGCGGAAGAAAAACACAGCCAACATTGCAAAAGAACGGCTGCAGATTATTGTTGCTGAACGCCGTCGCAGCGATGCAGAACCGCATTATCTGCCGCAGTTGCGTAAAGATATTCTTGAGGTCATTTGTAAATACGTACAAATTGATCCTGAGATGGTAACCGTACAGCTTGAGCAAAAAGATGGCGATATTTCTATTCTTGAGCTGAACGTGACCTTACCGGAAGCAGAAGAGCTGAAAtaa
P70a-MinC	Linear	No ID	GTTCCGCTGGGCATGCTGAGCTAACACCGTGCGTGTTGACAATTTTACCTCTGGCGGTGATAATGGTTGCAGCTAGCAATAATTTTGTTTAACTTTAAGAAGGAGAGGTACCAATGatgTCAAACACGCCAATCGAGCTTAAAGGCAGTAGCTTCACTTTATCTGTGGTTCATCTGCATGAGGCAGAACCTAAGGTTATCCATCAGGCGCTGGAAGACAAAATCGCTCAGGCCCCCGCATTTTTAAAACATGCCCCCGTTGTACTCAACGTCAGTGCACTGGAAGACCCGGTAAACTGGTCAGCGATGCATAAGGCGGTTTCGGCAACCGGTTTGCGGGTTATTGGCGTAAGTGGCTGCAAAGATGCGCAACTTAAAGCCGAAATTGAAAAGATGGGGC…	TGAGCTAACACCGTGCGTGTTGACAATTTTACCTCTGGCGGTGATAATGGTTGCA	atgTCAAACACGCCAATCGAGCTTAAAGGCAGTAGCTTCACTTTATCTGTGGTTCATCTGCATGAGGCAGAACCTAAGGTTATCCATCAGGCGCTGGAAGACAAAATCGCTCAGGCCCCCGCATTTTTAAAACATGCCCCCGTTGTACTCAACGTCAGTGCACTGGAAGACCCGGTAAACTGGTCAGCGATGCATAAGGCGGTTTCGGCAACCGGTTTGCGGGTTATTGGCGTAAGTGGCTGCAAAGATGCGCAACTTAAAGCCGAAATTGAAAAGATGGGGCTGCCTATCCTGACGGAAGGAAAGGAAAAAGCGCCACGTCCAGCTCCCACACCGCAGGCTCCAGCGCAAAATACAACGCCGGTCACAAAAACGCGTTTAATAGATACCCCGGTGCGT…
Zorya (zorABE from DSM-1576 in pSG (ATCC 8739)	Plasmid	CBS-5891	ATCCTAGAAGCTTATCGAATTCGCGGCCGCTGGAGTTTTCACAAGCAACCTGCCTTCCTTTGATACAATTCGTAACAGGTTACTATCATCATAAAAAAGCTCAACCCGATGAACTCGCTAAAAATGAGACAAATCATTTATATCTCGAAAAAACTTGTTACAATCATGAGCGCTACACCGAACTTAACCATATAAATTATGTGTGTTTTGTTTATTTTTTAAACGATTACAACTATCCATTATTTACACAGGTATCAAAATGTTAGCGCAGCTTTTTGAGCAGTTGTTTCAATCGATAGACTCTACACTGATCACCAATATTTTCATCTGGGCTGTTATATTCGTATTTTTATCAGCGTGGTGGTGTGACAAAAAAAATATACATAGTAAGTTTAGAGA…
pKD13 Lambda Red recombineering plasmid	Plasmid	CBS-217	GCATGCAAGCTTGGCACTGGCCACGCAAAAAGGCCATCCGTCAGGATGGCCTTCTGCTTAATTTGATGCCTGGCAGTTTATGGCGGGCGTCCTGCCCGCCACCCTCCGGGCCGTTGCTTCGCAACGTTCAAATCCGCTCCCGGCGGATTTGTCCTACTCAGGAGAGCGTTCACCGACAAACAACAGATAAAACGAAAGGCCCAGTCTTTCGACTGAGCCTTTCGTTTTATTTGATGCCTGGCAGTTCCCTACTCTCGCATGGGGAGACCCCACACTACCATCGGGGGGCCATCGATGCAGGTGGCACTTTTCGGGGAAATGTGCGCGGAACCCCTATTTGTTTATTTTTCTAAATACATTCAAATATGTATCCGCTCATGAGACAATAACCCTGATAAA…
pCP20 Lambda Red recombineering plasmid	Plasmid	CBS-218	TCAGGCATTTGAGAAGCACACGGTCACACTGCTTCCGGTAGTCAATAAACCGGTAAACCAGCAATAGACATAAGCGGCTATTTAACGACCCTGCCCTGAACCGACGACCGGGTCGAATTTGCTTTCGAATTTCTGCCATTCATCCGCTTATTATCACTTATTCAGGCGTAGCACCAGGCGTTTAAGGGCACCAATAACTGCCTTAAAAAAATTACGCCCCGCCCTGCCACTCATCGCAGTACTGTTGTAATTCATTAAGCATTCTGCCGACATGGAAGCCATCACAGACGGCATGATGAACCTGAATCGCCAGCGGCATCAGCACCTTGTCGCCTTGCGTATAATATTTGCCCATGGTGAAAACGGGGGCGAAGAAGTTGTCCATATTGGCCACGTTTA…
pKD46 Lambda Red recombineering plasmid	Plasmid	CBS-219	CATCGATTTATTATGACAACTTGACGGCTACATCATTCACTTTTTCTTCACAACCGGCACGGAACTCGCTCGGGCTGGCCCCGGTGCATTTTTTAAATACCCGCGAGAAATAGAGTTGATCGTCAAAACCAACATTGCGACCGACGGTGGCGATAGGCATCCGGGTGGTGCTCAAAAGCAGCTTCGCCTGGCTGATACGTTGGTCCTCGCGCCAGCTTAAGACGCTAATCCCTAACTGCTGGCGGAAAAGATGTGACAGACGCGACGGCGACAAGCAAACATGCTGTGCGACGCTGGCGATATCAAAATTGCTGTCTGCCAGGTGATCGCTGATGTACTGACAAGCCTCGCGTACCCGATTATCCATCGGTGGATGGAGCGACTCGTTAATCGCTTCCA…
Zorya DSM-157 ZorA N-GFP (Plasmid	Plasmid	OD-686	ATCCTAGAAGCTTATCGAATTCGCGGCCGCTAGTAAGTGGAGTTTTCACAAGCAACCTGCCTTCCTTTGATACAATTCGTAACAGGTTACTATCATCATAAAAAAGCTCAACCCGATGAACTCGCTAAAAATGAGACAAATCATTTATATCTCGAAAAAACTTGTTACAATCATGAGCGCTACACCGAACTTAACCATATAAATTATGTGTGTTTTGTTTATTTTTTAAACGATTACAACTATCCATTATTTACACAGGTATCAAAATGCGTAAAGGCGAAGAGCTGTTCACTGGTGTCGTCCCTATTCTGGTGGAACTGGATGGTGATGTCAACGGTCATAAGTTTTCCGTGCGTGGCGAGGGTGAAGGTGACGCAACTAATGGTAAACTGACGCTGA…
Zorya DSM-157 ZorA C-GFP	Plasmid	OD-687	ATCCTAGAAGCTTATCGAATTCGCGGCCGCTAGTAAGTGGAGTTTTCACAAGCAACCTGCCTTCCTTTGATACAATTCGTAACAGGTTACTATCATCATAAAAAAGCTCAACCCGATGAACTCGCTAAAAATGAGACAAATCATTTATATCTCGAAAAAACTTGTTACAATCATGAGCGCTACACCGAACTTAACCATATAAATTATGTGTGTTTTGTTTATTTTTTAAACGATTACAACTATCCATTATTTACACAGGTATCAAAATGTTAGCGCAGCTTTTTGAGCAGTTGTTTCAATCGATAGACTCTACACTGATCACCAATATTTTCATCTGGGCTGTTATATTCGTATTTTTATCAGCGTGGTGGTGTGACAAAAAAAATATACATAGTAAGT…
Zorya DSM-157 ZorB N-GFP	Plasmid	OD-688	ATCCTAGAAGCTTATCGAATTCGCGGCCGCTAGTAAGTGGAGTTTTCACAAGCAACCTGCCTTCCTTTGATACAATTCGTAACAGGTTACTATCATCATAAAAAAGCTCAACCCGATGAACTCGCTAAAAATGAGACAAATCATTTATATCTCGAAAAAACTTGTTACAATCATGAGCGCTACACCGAACTTAACCATATAAATTATGTGTGTTTTGTTTATTTTTTAAACGATTACAACTATCCATTATTTACACAGGTATCAAAATGTTAGCGCAGCTTTTTGAGCAGTTGTTTCAATCGATAGACTCTACACTGATCACCAATATTTTCATCTGGGCTGTTATATTCGTATTTTTATCAGCGTGGTGGTGTGACAAAAAAAATATACATAGTAAGT…
Zorya DSM-157 ZorB C-GFP	Plasmid	OD-689	ATCCTAGAAGCTTATCGAATTCGCGGCCGCTAGTAAGTGGAGTTTTCACAAGCAACCTGCCTTCCTTTGATACAATTCGTAACAGGTTACTATCATCATAAAAAAGCTCAACCCGATGAACTCGCTAAAAATGAGACAAATCATTTATATCTCGAAAAAACTTGTTACAATCATGAGCGCTACACCGAACTTAACCATATAAATTATGTGTGTTTTGTTTATTTTTTAAACGATTACAACTATCCATTATTTACACAGGTATCAAAATGTTAGCGCAGCTTTTTGAGCAGTTGTTTCAATCGATAGACTCTACACTGATCACCAATATTTTCATCTGGGCTGTTATATTCGTATTTTTATCAGCGTGGTGGTGTGACAAAAAAAATATACATAGTAAGT…
Zorya DSM-157 ZorE N-GFP	Plasmid	OD-690	ATCCTAGAAGCTTATCGAATTCGCGGCCGCTAGTAAGTGGAGTTTTCACAAGCAACCTGCCTTCCTTTGATACAATTCGTAACAGGTTACTATCATCATAAAAAAGCTCAACCCGATGAACTCGCTAAAAATGAGACAAATCATTTATATCTCGAAAAAACTTGTTACAATCATGAGCGCTACACCGAACTTAACCATATAAATTATGTGTGTTTTGTTTATTTTTTAAACGATTACAACTATCCATTATTTACACAGGTATCAAAATGTTAGCGCAGCTTTTTGAGCAGTTGTTTCAATCGATAGACTCTACACTGATCACCAATATTTTCATCTGGGCTGTTATATTCGTATTTTTATCAGCGTGGTGGTGTGACAAAAAAAATATACATAGTAAGT…
Zorya DSM-157 ZorE C-GFP	Plasmid	OD-691	ATCCTAGAAGCTTATCGAATTCGCGGCCGCTAGTAAGTGGAGTTTTCACAAGCAACCTGCCTTCCTTTGATACAATTCGTAACAGGTTACTATCATCATAAAAAAGCTCAACCCGATGAACTCGCTAAAAATGAGACAAATCATTTATATCTCGAAAAAACTTGTTACAATCATGAGCGCTACACCGAACTTAACCATATAAATTATGTGTGTTTTGTTTATTTTTTAAACGATTACAACTATCCATTATTTACACAGGTATCAAAATGTTAGCGCAGCTTTTTGAGCAGTTGTTTCAATCGATAGACTCTACACTGATCACCAATATTTTCATCTGGGCTGTTATATTCGTATTTTTATCAGCGTGGTGGTGTGACAAAAAAAATATACATAGTAAGT…
Zorya DSM-1576 ZorA N-His	Plasmid	OD-953	ATCCTAGAAGCTTATCGAATTCGCGGCCGCTGGAGTTTTCACAAGCAACCTGCCTTCCTTTGATACAATTCGTAACAGGTTACTATCATCATAAAAAAGCTCAACCCGATGAACTCGCTAAAAATGAGACAAATCATTTATATCTCGAAAAAACTTGTTACAATCATGAGCGCTACACCGAACTTAACCATATAAATTATGTGTGTTTTGTTTATTTTTTAAACGATTACAACTATCCATTATTTACACAGGTATCAAAATGCATCATCATCATCACCACGGAGGATTAGCGCAGCTTTTTGAGCAGTTGTTTCAATCGATAGACTCTACACTGATCACCAATATTTTCATCTGGGCTGTTATATTCGTATTTTTATCAGCGTGGTGGTGTGACAAAAA…
Zorya DSM-1576 ZorB N-FLAG	Plasmid	OD-954	ATCCTAGAAGCTTATCGAATTCGCGGCCGCTGGAGTTTTCACAAGCAACCTGCCTTCCTTTGATACAATTCGTAACAGGTTACTATCATCATAAAAAAGCTCAACCCGATGAACTCGCTAAAAATGAGACAAATCATTTATATCTCGAAAAAACTTGTTACAATCATGAGCGCTACACCGAACTTAACCATATAAATTATGTGTGTTTTGTTTATTTTTTAAACGATTACAACTATCCATTATTTACACAGGTATCAAAATGTTAGCGCAGCTTTTTGAGCAGTTGTTTCAATCGATAGACTCTACACTGATCACCAATATTTTCATCTGGGCTGTTATATTCGTATTTTTATCAGCGTGGTGGTGTGACAAAAAAAATATACATAGTAAGTTTAGAGA…
Zorya DSM-1576 ZorB C-Myc	Plasmid	OD-955	ATCCTAGAAGCTTATCGAATTCGCGGCCGCTGGAGTTTTCACAAGCAACCTGCCTTCCTTTGATACAATTCGTAACAGGTTACTATCATCATAAAAAAGCTCAACCCGATGAACTCGCTAAAAATGAGACAAATCATTTATATCTCGAAAAAACTTGTTACAATCATGAGCGCTACACCGAACTTAACCATATAAATTATGTGTGTTTTGTTTATTTTTTAAACGATTACAACTATCCATTATTTACACAGGTATCAAAATGTTAGCGCAGCTTTTTGAGCAGTTGTTTCAATCGATAGACTCTACACTGATCACCAATATTTTCATCTGGGCTGTTATATTCGTATTTTTATCAGCGTGGTGGTGTGACAAAAAAAATATACATAGTAAGTTTAGAGA…
Zorya DSM-1576 ZorE-C3xFLAG	Plasmid	OD-956	ATCCTAGAAGCTTATCGAATTCGCGGCCGCTGGAGTTTTCACAAGCAACCTGCCTTCCTTTGATACAATTCGTAACAGGTTACTATCATCATAAAAAAGCTCAACCCGATGAACTCGCTAAAAATGAGACAAATCATTTATATCTCGAAAAAACTTGTTACAATCATGAGCGCTACACCGAACTTAACCATATAAATTATGTGTGTTTTGTTTATTTTTTAAACGATTACAACTATCCATTATTTACACAGGTATCAAAATGTTAGCGCAGCTTTTTGAGCAGTTGTTTCAATCGATAGACTCTACACTGATCACCAATATTTTCATCTGGGCTGTTATATTCGTATTTTTATCAGCGTGGTGGTGTGACAAAAAAAATATACATAGTAAGTTTAGAGA…
Zorya DSM-1576 ZorB N-Myc	Plasmid	OD-957	ATCCTAGAAGCTTATCGAATTCGCGGCCGCTGGAGTTTTCACAAGCAACCTGCCTTCCTTTGATACAATTCGTAACAGGTTACTATCATCATAAAAAAGCTCAACCCGATGAACTCGCTAAAAATGAGACAAATCATTTATATCTCGAAAAAACTTGTTACAATCATGAGCGCTACACCGAACTTAACCATATAAATTATGTGTGTTTTGTTTATTTTTTAAACGATTACAACTATCCATTATTTACACAGGTATCAAAATGTTAGCGCAGCTTTTTGAGCAGTTGTTTCAATCGATAGACTCTACACTGATCACCAATATTTTCATCTGGGCTGTTATATTCGTATTTTTATCAGCGTGGTGGTGTGACAAAAAAAATATACATAGTAAGTTTAGAGA…
Zorya DSM-1576 ZorA C-His	Plasmid	OD-958	ATCCTAGAAGCTTATCGAATTCGCGGCCGCTGGAGTTTTCACAAGCAACCTGCCTTCCTTTGATACAATTCGTAACAGGTTACTATCATCATAAAAAAGCTCAACCCGATGAACTCGCTAAAAATGAGACAAATCATTTATATCTCGAAAAAACTTGTTACAATCATGAGCGCTACACCGAACTTAACCATATAAATTATGTGTGTTTTGTTTATTTTTTAAACGATTACAACTATCCATTATTTACACAGGTATCAAAATGTTAGCGCAGCTTTTTGAGCAGTTGTTTCAATCGATAGACTCTACACTGATCACCAATATTTTCATCTGGGCTGTTATATTCGTATTTTTATCAGCGTGGTGGTGTGACAAAAAAAATATACATAGTAAGTTTAGAGA…
Zorya DSM-1576 ZorE C-Myc	Plasmid	OD-959	ATCCTAGAAGCTTATCGAATTCGCGGCCGCTGGAGTTTTCACAAGCAACCTGCCTTCCTTTGATACAATTCGTAACAGGTTACTATCATCATAAAAAAGCTCAACCCGATGAACTCGCTAAAAATGAGACAAATCATTTATATCTCGAAAAAACTTGTTACAATCATGAGCGCTACACCGAACTTAACCATATAAATTATGTGTGTTTTGTTTATTTTTTAAACGATTACAACTATCCATTATTTACACAGGTATCAAAATGTTAGCGCAGCTTTTTGAGCAGTTGTTTCAATCGATAGACTCTACACTGATCACCAATATTTTCATCTGGGCTGTTATATTCGTATTTTTATCAGCGTGGTGGTGTGACAAAAAAAATATACATAGTAAGTTTAGAGA…
Zorya DSM-1576 ZorB C-FLAG	Plasmid	OD-960	ATCCTAGAAGCTTATCGAATTCGCGGCCGCTGGAGTTTTCACAAGCAACCTGCCTTCCTTTGATACAATTCGTAACAGGTTACTATCATCATAAAAAAGCTCAACCCGATGAACTCGCTAAAAATGAGACAAATCATTTATATCTCGAAAAAACTTGTTACAATCATGAGCGCTACACCGAACTTAACCATATAAATTATGTGTGTTTTGTTTATTTTTTAAACGATTACAACTATCCATTATTTACACAGGTATCAAAATGTTAGCGCAGCTTTTTGAGCAGTTGTTTCAATCGATAGACTCTACACTGATCACCAATATTTTCATCTGGGCTGTTATATTCGTATTTTTATCAGCGTGGTGGTGTGACAAAAAAAATATACATAGTAAGTTTAGAGA…
T7p14-ZorA	Linear	No ID	GATCGAGATCTCGATCCCGCGAAATTAATACGACTCACTATAGGGAGACCACAACGGTTTCCCTCTAGAAATAATTTTGTTTAACTTTAAGAAGGAGAGGTACCAATGatgttagcgcagctttttgagcagttgtttcaatcgatagactctacactgatcaccaatattttcatctgggctgttatattcgtatttttatcagcgtggtggtgtgacaaaaaaaatatacatagtaagtttagagaatatgctccaaccttaatgggggcattaggtattctgggtactttcattggtattattattggtttactcaattttaataccgaaagtattgataccagcatccccgtattattaggtggcctaaaaacagcattcattacaagcattgta…	taatacgactcactataggg	atgttagcgcagctttttgagcagttgtttcaatcgatagactctacactgatcaccaatattttcatctgggctgttatattcgtatttttatcagcgtggtggtgtgacaaaaaaaatatacatagtaagtttagagaatatgctccaaccttaatgggggcattaggtattctgggtactttcattggtattattattggtttactcaattttaataccgaaagtattgataccagcatccccgtattattaggtggcctaaaaacagcattcattacaagcattgtaggtatgttttttgccattttatttaatggaatggatgctttcttttttgccaataaacgaagtgcgttagctgaaaataaccctgaatctgttacacctgaacatatc…
T7p14-ZorB	Linear	No ID	GATCGAGATCTCGATCCCGCGAAATTAATACGACTCACTATAGGGAGACCACAACGGTTTCCCTCTAGAAATAATTTTGTTTAACTTTAAGAAGGAGAGGTACCAATGatggataagattatagggaaacaattacctaaaaaagatcaagataatgaacattgggtatccatgtcagacctaatggcagggctgatgatggtttttatgttcatatctattgcttatatgcactacgtacgtattgaaaaagaaaaaattaaagaagttgccgtagcctacgagaatgctcagttacagatttataatgctctggatattgagtttgcaaaggatttacaagactgggatgcagagatcgataaacagactctggaggttcgatttaaatcaccggat…	taatacgactcactataggg	atggataagattatagggaaacaattacctaaaaaagatcaagataatgaacattgggtatccatgtcagacctaatggcagggctgatgatggtttttatgttcatatctattgcttatatgcactacgtacgtattgaaaaagaaaaaattaaagaagttgccgtagcctacgagaatgctcagttacagatttataatgctctggatattgagtttgcaaaggatttacaagactgggatgcagagatcgataaacagactctggaggttcgatttaaatcaccggatgttttatttggcttaggaagcacagagctaaaaccaaagtttaaactcattcttgacgacttctttcctcgctacctaaaagttctagataattatcaggaacatatt…
T7p14-ZorE	Linear	No ID	GATCGAGATCTCGATCCCGCGAAATTAATACGACTCACTATAGGGAGACCACAACGGTTTCCCTCTAGAAATAATTTTGTTTAACTTTAAGAAGGAGAGGTACCAATGatgaaattatctatcgacatttcagaacttattcaattagggaagaaaatgttaccagaaggagtcgatttttttctggatgaatcccctattgactttgatcctatagatattgagttatccacgggtaaagaagttagtatcgaagatcttgaccctggtagcgggcttatctcttatcatggccgccaggttcttttatatattcgggaccattcagggcgttatgatgcggctatcgtagatggcgaaaaaggaaaacgttttcatattgcctggtgcagaactctt…	taatacgactcactataggg	atgaaattatctatcgacatttcagaacttattcaattagggaagaaaatgttaccagaaggagtcgatttttttctggatgaatcccctattgactttgatcctatagatattgagttatccacgggtaaagaagttagtatcgaagatcttgaccctggtagcgggcttatctcttatcatggccgccaggttcttttatatattcgggaccattcagggcgttatgatgcggctatcgtagatggcgaaaaaggaaaacgttttcatattgcctggtgcagaactcttgatgaaatgcgccataaaaatcgatttgaaaggtatcatgcaactaaccgcatagatggtttattcgaaattgatgatggttcaggtcggagccaggatgttgattta…

### Sheet: Strains
Tab 2. List of strains and phages used in this work.
ID	Strain	Descritption	Source
CBS-521	Escherichia coli DSM1576 (ATCC 8739)		DSMZ
OD-675	Escherichia coli DSM1576 (ATCC 8739)	ΔzorABE (4,265,744 -> 4,269,528)	This work
	Enterobacteria phage T4	DSM No.: 4505	DSMZ
	Enterobacteria phage T5	DSM No.: 16353	DSMZ
	Enterobacteria phage T7	DSM No.: 4623	DSMZ
	Enterobacteria phage phiX174	DSM No.: 4497	DSMZ
